# Preferential synthesis of very long chain polyunsaturated fatty acids in *eutreptiella* sp. (eugelnozoa) revealed by chromatographic and transcriptomic analyses

**DOI:** 10.1101/2020.05.14.097162

**Authors:** Rita C. Kuo, Huan Zhang, James D. Stuart, Anthony A. Provatas, Linda Hannick, Senjie Lin

**Affiliations:** Department of Marine Sciences, University of Connecticut, Groton, CT 06340, USA; Department of Chemistry, University of Connecticut, Storrs, CT 06269, USA; Center of Environmental Sciences and Engineering, University of Connecticut, Storrs, CT 06269, USA; SAIC-Frederick, Inc., Frederick National Laboratory for Cancer Research, Rockville, MD 20852, USA

**Keywords:** *Eutreptiella*, lipid biosynthesis, nutrient limitation, transcriptomic, unsaturated fatty acids

## Abstract

Algal lipids are important fuel storage molecules in algae and a currency for energy transfer in the marine food chain as well as materials for biofuel production, but their production and regulation are not well understood in many species including the common coastal phytoplankton *Eutreptiella* spp. Here, using gas chromatography-tandem mass spectrometry (GC/MS/MS), we discovered 24 types of fatty acids (FAs) in *Eutreptiella* sp. with a relatively high proportion of long chain unsaturated FAs. The abundances of C16, C18 and saturated FAs decreased when phosphate in the culture medium was depleted. Among the 24 FAs, docosahexaenoic acid (22:6) and eicosapentaenoic acid (20:5) were the most abundant, suggesting that *Eutreptiella* sp. preferentially invests in the synthesis of very long chain polyunsaturated fatty acids (VLCPFA). Further transcriptomic analysis revealed that *Eutreptiella* sp. likely synthesizes VLCPFA via Δ8 pathway and uses type I and II fatty acid synthases. Using RT-qPCR, we found that some of the lipid production genes, such as β-ketoacyl-ACP reductase, fatty acid desaturase, acetyl-CoA carboxylase, acyl carrier protein, Δ8 desaturase, and Acyl-ACP thioesterase, were more actively expressed during light period. Besides, two carbon-fixation genes were more highly expressed in the high lipid illuminated cultures, suggesting a linkage between photosynthesis and lipid production.
