## Supplementary material for "Preferential synthesis of very long chain polyunsaturated fatty acids in *eutreptiella* sp. (eugelnozoa) revealed by chromatographic and transcriptomic analyses": Table S1. Lipid biosynthesis genes: Table S1. lipid_biosynthesis_genes.xlsx

### Sheet: Sheet1
Table S1. Information and sequences of genes putatively involved in the fatty acid and lipid biosynthesis pathways (supplemental material for review purpose only).
Pathway	contigID	sequence	Seq. Description	Seq. Length	#Hits	min. eValue	mean Similarity
Fatty acid biosynthesis	9472	gtgttggcatgttgtctcttgcctttgccaatgtcaatgattcggacaacatgctccggtcatcttggtcatcaggcgatggagattgcaataggaaaatgtcacagattcaagccgacttccgggaccatccgggaaatcaaattccgatcaacccccaaagtgtggggttatttccatgtgggttccaatggcggtatccacgagtttgcggattctcagttcggacatatgttttccacaggcacggaccgtgaggatgctcgcaagcatttgatcattgctgtgaagattctcctcgtccctgagggccaggaactaggggccgttgcactggatttgaggagctgttgcggttgggttcgaggcaagcctgaaacttccacgtctcttgcagat…	acetyl-coa carboxylase	401	20	1.41441e-23	0.843
	32511	gtgttggcatgttgtctcttgcctttgccaatgtcaatgattcggacaacatgctccggtcatcttggtcatcaggcgatggagattgcaataggaaaatgtcacagattcaagccgacttccgggaccatccgggaaatcaaattccgatcaacccccaaagtgtggggttatttccatgtgggttccaatggcggtatccacgagtttgcggattctcagttcggacatatgttttccacaggcacggaccgtgaggatgctcgcaagcatttgatcattgctgtgaagatgttactatccccccactagtttgttctcagctactcccaacctttgaggggttacagcgacccttcacacacagtgagacaaccgggagtactcggcacattgatt…	acetyl-coa carboxylase	426	20	3.67354e-23	0.8485
	340	cggataacgatgtatcgagctgcagcaaagcaaatcaaaccaccatttcaaattcattgctacgcagtcgccaaaggtgccgttgaggcccgagtaatccaaactatccaacccttcgtcgacgttctttccccaacgcgccaagtcgtgcaacccaactctcacttctacattgatttgaagctgccgcaattgcatcacaaagaggtcatctgtgcccttgaaggggagtttgtcgcccatgttccagattcccaacacaagaatattgtatcggtcgctgatgcagtcgaatatttcgccagcaatccccagacaaaggcttaatttatttgtggttgacaagcgtatgatatgattctggaacgcattggcgccactggtgagatcagcacacgt…	acyl carrier protein	415	20	9.93e-12	0.524
	6413	atctgtggttctgttcttggtcgaaccagcggccgaatatgtatgcaaggaaggcaaagtcggctgcactgtgacagaccgagctggctgggttgacgatgtggaccgcttcgacccagcagcgttcaaaatatccccgaaggaagccgcggagatggacccccaacagcgtctgatgctggaatgctcttacgaagctccgctcgacgcttacgtaaacccaacatccctggcaggcaccaatactggtgttttcgtcggtgcaggtattgcggaatacatggccatggcgttcagcgaccccaacaatatgactctgcacaccatgtccggaaactccttggcacctgtgtgtcaaccgtgtgtcaaacataggacctccgtggaccctgtctgacc…	fatty acid synthase (animal type)	412		9e-17	0.47
	8648	tgcggttgaaagacaaggttgcattgataaccggagccgcccatcgagtgggcaaagccatcgctgttggattggcgcatcgcggttccaatattgttttgaattatcactcctccggcgaggctgctcagcaaactcaaactgagttggaggctttgggggtaaaggtgcttccaattcaggcagacattacgaatcagttggctgtggaggcgatggtggcaaaggctgtggatcattttggccacattgatattttggtcaacagtgcgggcaattacaaggaaacacctttcccagaatcgagcgttgctgattgggatgcggtcatggacaccaatttgcgggctgcattcgtgtgtg	3-oxoacyl-(acyl-carrier-protein) reductase (beta-ketoacyl acyl carrier protein, typeII FAS)	363	20	7.26526e-29	0.6565
	17697	ccgctgagggaaccggctccatggccttttgggcaagctccgccactcgtgcactggcacgtgtggcctgccgccgcctctttcaacgacgcagcctgtacacgccgtacacattcggccgtcacgatggcaaagtcgttgtggtgtgcggcgccggcaaccccccgatggagggacttggtattggggcgaccacggccgtgacattcgctcgccacggcgccaaagttgtgtcggtgtccaacgccgagctcaacgcccagaccgtcaactcgctcattgttgatgagggtcactgtggcctggcgcacgtggcggactgcaggaacggggatgaggtgcaggccttggtagaccgcgtggtggcagagtggggccgtgtcgatactgtggtcaatg…	3-oxoacyl-(acyl-carrier-protein) reductase	415	20	1.72737e-12	0.5625
	6134	aggccataaccccgtgctatagtaatgagcctcagcaatcgcgtcgctgtgatcaccggtgcttccagaggtgttggagcagagatcgctaggcagtatgccaaagagggagcctctgtggttgtcaactactttcagtccgaagacaaggccaaagcacttgtggaggaaatcaatggtcaagctggcagtgtcaaggctgcagctcactatggggatgtcacgaaggcagaagacatggagtccgtggtgaagtttgccattgaaaaatttggcaaagttgatgttgttgtctgcaatgcactcgttggctaccagttcaacccagcatcgccgggagcttccatcgagacagtcacttgggagatgatggacaagcagatgaaaggtacggtgcaa…	3-oxoacyl-(acyl-carrier-protein) reductase	401	20	2.18528e-29	0.6555
	11498	cagcacggccgccccatgcgttactccatggattttgaagccccctggggagcaatcggcaggagcaaaattgcgcttattttgtgtgccaccgttggccacaggagcatacgtgtatcacgattggtccaagttgcttcccgctcaggtggagctcatgcccatagagttgccaggccgcaactcacgcatggtggaaccgggagtaaagagcatgtctgagctggcgaaccagattgtggatgcattgctgccgttgttccaagacctgcccttcgcgttgttcggccacagcttcggggcatgggtgtgcttcgaggtggcatgcgaattgcgccggcgcagatgccgcttgcctgtgaagttgtacgcgtcggcgaaccgcgcgccacagctcca…	oleoyl-[acyl-carrier-protein] hydrolase (thioesterase)	410	20	6.46259e-31	0.5895
fatty acid elongation	6495	ccatcaagttgtgatgttagaaacattctaacgccacaccatgtccacttattcctctgacatgccacggcaaccaagcctccgcttggtgcgtgatgctctgccacaagaagatttgaaagagttgatgaccaaatcggacctcaagggcattgcacagtggacgttccaagccgccgtgatcctgctttcagcgatgctgagtctattatgctttgattacaacgcaccgactgtgtgcacggccgtggcattggttctgcaggcgtttttgatgtctttcctattcatgccacttcatgaatgtacacatttgacagcatttaaaacc	fatty acid desaturase ( family)	331	2	0.000482328	0.55
	1556	tctttttcatcatgtgtgttggggaaagactttcgcttacaactgaccagctgctgaagcggcctgatctcgtggcagtggacggtgtgctgtatgatattgttggccttgccaaggcgcatccaggtggagatctgatccaggcctctggcgccgcagatgcttcagccctgttccactccatgcatcctgggacgaagcccgaaaactccaagttgctccaggaattcatccggggagagcacgtccgggactcaaagacggatcccgtgtatgcttacgacactgacttcgcgaaggatgtcaggaagagcgtgcgcgaagtaatgaaaggg	delta 5 fatty acid desaturase	335	20	1.6058e-12	0.534
	1889	ccatgtgcagaggagagatgcagtcaaccaaggcggccgacaccgccgctaccgacaagagtctcgacaagaaccgcctcatctctcgggatgagcttcgttctcacaatgtcccccaggatgcgtgggctgctgtccacgggagggtcatcaacatcacggagttcgcccgacgtcatcctggcggcgacattatcctccttgccgcagggaaggatgccacagtcctcttcgagacctaccatccccgcggtgtccccacctccatcctcgacaagctccaggtgggaaagatgaaggacggggagctgccctcctccttctactcgtgggattctgac	delta 5 fatty acid desaturase	341	20	1.16028e-29	0.6515
	33107	cctcaaaatgtcacctaaacgggacgcattgcctctgacaattgatggcaccacgtacgacgtttccgcttgggtaaaccatcaccctggaggggctcaaatcattgaaaactaccggaaccgagatgctaccgacgtgttcatggtcatgcattcacagcaggcgctcaacaagttgaagcggatgcctgttatggagccctcttcaccacttactcccaagagcccaagtgacgacatttccgaggatttccgcaagctccgcaacagtatggttgagaagggttttcacgaaccgtgattatggcaatcttggtgggcttttctttggcaacgttctccaaggatattctttgacttggtggaaggacaggcacaacggccatcacgccgccacaa…	delta-6 fatty acid desaturase	408	20	3.43167e-37	0.568
	33898	tcttcgaatgtcacccaagcgagaggccttgcccatcacgattgatggcacaacgtacgatgtgtccgcatgggtgaaccatcaccccggcggcgcagacatcattgagaattatcggaaccgagatgccacggatgtgttcatggtcatgcactcccacgatgccttgaacaagctgaagcgcatgcctgtgatggagcccacttcgccgcgaagccccaagactcccaacgacgaggacttccgcaagcttcgaaaggacatgattgctaaaggcatgttcaacgcatcccctctcttctacgtgtacaaagtgcgaccacagtagccctgggcg	delta-6 fatty acid desaturase	337	20	3.03585e-41	0.549
	34291	cgggactaacccgacgtacgacgtttccgcttgggtaaaccatcaccctggaggggctcaaatcattgaaaactaccggaaccgagatgctaccgacgtgttcatggtcatgcattcacagcaggcgctcaacaagttgaagcggatgcctgttatggagccctcttcaccacttactcccaagagcccaaagtgacgacatttccgaggatttccgcaagctccgcaacagtatggttgagaagggtatgtttaacgcgtcccctctgttttatgtgtacaaatcactgaccactgtcgcccttggcaccgtgggtgttctcatggttatgtacctgcagtgg	delta-6 fatty acid desaturase	344	19	6.66997e-27	0.674737
	4679	acgcattgcctctgacaattgatggcaccacgtacgacgtttccgcttgggtaaaccatcaccctggaggggctcaaatcattgaaaactaccggaaccgagatgctaccgacgtgttcatggtcatgcattcacagcaggcgctcaacaagttgaagcggatgcctgttatggagccctcttcaccacttactcccaagagcccaagtgacgacatttccgagatccgcaacagtatggttgagaagggtatgttcaacgcgtcccctctgttttatgtgtacaaatcactgaccactgtcgcccttggcg	delta-6 fatty acid desaturase	312	20	4.72012e-39	0.598
	734	tcttcgaatgtcacccaagcgagaggccttgcccatcacgattgatggcacaacgtacgatgtgtccgcatgggtgaaccatcaccccggcggcgcagacatcattgagaattatcggaaccgagatgccacggatgtgttcatggtcatgcactcccacgatgccttgaacaagctgaagcgcatgcctgtgatggagcccacttcgccgcgaagccccaagactcccaacgacgaggttgctgaggacttccgcaagcttcgaaaggacatgattgctaaaggcatgttcaacgcatcccctctcttctacgtgtacaaaagtgcgaccacagtagccctgggcgccgtggctatgctgatggtgacgcacctgcagtggtactacatctcagccatt	delta-8 fatty acid desaturase	400	20	9.37088e-50	0.5365
	27030	cctcaaaatgtcaccttaaacgggacgctattgcctctgacaattgatggcaccacgtacgacgtttccgcttgggtaaaccatcaaccctggaggggctcaaatcattgaagactgccggaaccgaagactgctaccgacatgttcatggtcatgcattcacagcaggcgctcaacaagttgaagcggatgcct	delta-8 fatty acid desaturase	195	1	3.80359e-13	0.74
	32646	ttctcccaacggcttctgccggtcccacgtgccaccagaggctcaaatatgggccgcagcgatcccctggggccgttcacttcgcgggtcgcgctgccagaccacgccatcgactggtaccgcacgaagctcccggcgcaggtgcatgcacagctgcacaagacctccgacttgaaggcgtgggtgcaggcactgtccttccttgggatgcttgctgcatggttcgtgttggccctccagtcctatggtgctgggcggtacgcctgcaccctcgtctgtgtggcactctatggcatgcaggctaacttcctaatcaatgggatgcacgagctcgggcacggctttgtgttcaagacaaagttctggaacggattcttcctccggatcatcagcttcctc…	delta-9 fatty acid desaturase	420	7	3.31109e-06	0.468571
	11773	tctttgtgcctcatgacggaagaagtgaaagcgcccatcccaccaacggctgatgcagcagtacctgaggatgctggatccaccaagaagtttgcattgccggccatgcccgcaaaaactccttggttgccggctctctggtgctctggaaaattcttgccgtctattgcatgggggtgctctttatagcccgcatgccatggtatcttctgccaattggctgggctctggtggctgcagcctattctggatgcctcgtggttggaatggactgcagccgctcctgcttctttgaaagcaaggctgcaaacgagctcgttggtgctgttgtcctgctcccattgttccgcacccttgagtccctgcgccgctcg	delta-12 fatty acid desaturase	374	20	4.73499e-12	0.547
	4786	aaagcgaacaaatgtgcaagacggaaatacagccgaagcgtaatccaaggaaggcgtcgatgggccttcctggtaccgagtttggcaatggtgatatcccgatgccgaagccacccattactatggagcaactacggaaagcaattccagaagaatgcttccaaaaggatctggcaaagtccttgctttacatgcttcgggacttcgcgttcatcgcaacgttgtattggttcagggggagcttctttcaatttggtcttttgggaaagttcgtgtggtggaacatcactgggttctttggttgggcactcttcgtcgttggccatgattgtggacacgaaacttttagcgaatacaaatgggtgaacaagttgtgcggccatatttgtccacacg	delta-15 fatty acid desaturase	396	20	4.07749e-29	0.6345
	14427	catatttttctgctgcgttgaattccttcgtccacgtcgtgatgtattcatattatctaatggccacgtttcacatcatcgccccatggaaatactacattaccattttccagatgctgcagttcgcaattaattttctccaggcttttgctctctggtacaagaagatgcctggttaccctgtgttactggcccaagttttgttgttctacatgatcacactgctggtcctcttctacaatttctacaccacatcaaaaaaggcggcccaggagaagaagaggagg	delta-6 fatty acid elongase	287	20	1.34173e-18	0.596
	36079	gtgttttactacagtaagttttggagtacattgactctttttatcttccgctcatggccaagccgctgtctttcctgcaattcttccatcatttgggagcccccatggacatgtggctctttgtccaatattctggggaatgtatttggatctttgtgtttttgaatgggttcattcacttcgttatgtacgggtactactggactcggctgatgaagttcaatttcccaatgccaaaacagttgatcaccgcgatgcagatcacgcagttcaacgttggtttctaccttgtgtggtggtacaaagatattccctgctaccgaaaggatcccatgcgaatgttggcctggatct	delta-9 fatty acid elongase	354	20	2.30666e-29	0.5855
	804	ccctacaatggcgtcaaagcaggccgaaaatgatggcgtcttcaacattggtttgctgaagcccgcagcgttctttgctgccgacattgccttcctcgcctatgtccgccagaaggcgatggcagatgttggcaagtacaacgtattcgccgactccttcttcgttcctttggggatgaatattctttatttcatgatgatctatttcggcaccaaggcgatgaagaaccgtgagcccttcgatatcaagcagtggatgtttgcatacaacttcatgcagacgttcatcaatcttgccatcgttcttggattcatgtacgaggtgcattccaccaggatgcgatactggggttctgggatcgactggtcggcgaaaggagtaggcttgggcttcgatgg…	polyunsaturated fatty acid elongase (delta 5)	417	14	5.24257e-08	0.528571
	13442	tctcatggatcaacttttttgcccacggaccccaatgctacttatcgccaccgcggggcggcatttgagcagctgtttcaaaaagtgcccgcgttaagctcattttacttcaagggtgaggccgaatatcagcccgatcccgtgcaagcatggatggctgcgcgacctcttcttcccatcattgtgtgtacgctttatgtggtgttggtcttcgcgggtcgcaagattatggagaacaaaaagccgtttggcttgcgaccactccttatcttgtggaatggatccctttccttattctcaataattggggcgattcgtacagttcctcacctactctacctcctttccacggaaagtttcgctgacacgatgtgcgttagccccgtggggcatt	long chain fatty acid elongase	394	20	4.15512e-22	0.554
	4067	tgtttgatatacacggaagcaaccgcccgtcaggatgccgtacgtcgagctcacgctgaatgccggcatgaagtatcacccggagctcaacgcgttcttgtcgcccgcgatgctctatggcttgcccgtcgcctacctcgtgctcgccatcggcggtcactttgtaatggcgaaccgcaaagagccttcgtgggtcaagccggcgatgcaggtgtacaatgtggcgcaggtcgcgctctgcatctacatggcgtggggcatggcccccgtgctcggctggcccaacctgttcggcatcggaaccgcctacacgcccgccgctgagtggttcatcttcgtgcactacctgtcgaagtacatggactggtgcgacacgctgtggatggtgctcaagaagaa…	elongation of very long chain fatty acids	418	20	1.73993e-28	0.551
	6298	cgtttgttgtgcattctgcaatggacgtggtggaggcctactttcaggagttcgactgccacgagtggtggcagttctcccagacacagtggggggtccccatcggctgcgccatggcttacctggtgttcgtctttgcggggcccatggtcatgaagctccttcctgactggaagttgaagcacacccttgccctgtggaacttcctgctggcggcattcagcatattgggtttcacggtcagcatcaagtttgtggttcggaccatccaaacgaagggcttccactatctggtctgcgacgatgacgtgatgtttgggggccacgaccccaagtccggtgcggcctgttacggcgcaatcggatgggtcatgaccta	elongation of very long chain fatty acids protein 6-like	379	20	4.01414e-12	0.529
	21618	cccatttgagcatggccaactttctaaggctggcaccgaaggtagcccaaagattagccctgagtactgctcagttgatgctacctgacgatgctaaccctgcgggcaatgttcatggtggcaccatgctcaagatggtggagaacgctggctttgtggtggccacgcggctgtgcaactgctggtccggtcaaccaaaccaccgccctgctcgtggggcagttggcacagatctatgagatggacttctggcagcccatgtacgtcggcgaactggccaagttg	palmitoyl-CoA hydrolase	285	20	3.53722e-12	0.7495
	6196	ccggcttctctttgtctggaagcatgatgctccatctcctcctgagtgtaggccttgccgcagcatgggttgacggattgcagtggcccattgtcataatgcatggaatgggggattttgccgacaaccccttagggatggtccccatccgccagcagctctccaagcatgccggaacctacgtcacaaacattgcacttggggatggcagtgtacaagaccaaagcagcgagtttctgatgttgatggacgatgaagtggacacttttgcgaaaaaggtgagagcagatccaaagctgtcgaacgggttcgatgccatcggattctcccagggtaac	palmitoyl hydrolase	338	20	7.82859e-16	0.6195
	36114	ttggcggttttgggggtcgagtatgaagggaggtaaatagggtcgacatcttggcaagaactgtcatcgaaaagtagcttgcagattcgaaaattagacccagcaatgattggttgacgtgcgcttcggatgctgcatggagcactacgatgaaatgaacgtggcccgtgtggcagcactgctggctggtatccctgacactgtaccaggtgtgacaatgaaccgcgtctgcacaagtgccatggaggctgtgcacaccagctacctgcagattgcgacaggtttctccgactgttgtgttgccggcggtgttgaggctatgagcaacggcccgtacatcgtccctaatg	beta-ketoadipyl thiolase	350	20	2.74311e-21	0.725
	290	agcaccaccagcacaaaatgcagtctatttctcgttccgcggcatttcgcactgcgctccgcgcttactccaccggaatcacccgcgtgggtgtcgtgggcatgggactcatgggccatggtgtagcccaacaatcagccgcaagtggctacgaagtggtggccgtggacatcagcgccgatcaattgtcgaagggtatcaaggccatcgaaacgtctttggcccaggctgcagcaaaagaagttaagaagggcaagaaggacgctgtcacagcagaggctgatgctgccgccattcgctctcgcatcactactggcagcgacttgggagcgctgacatcttgcgacttggttgtggaggca	3-hydroxyacyl-CoA- dehydrogenase	362	20	6.1253e-22	0.589
	35377	agcaccaccagcacaaaatgcagtctatttctcgttccgcggcatttcgcactgcgctccgcgcttactccaccggaatcacccgcgtgggtgtcgtgggcatgggactcatgggccatggtgtagcccaacaatcagccgcaagtggctacgaagtggtggccgtggacatcagcgccgatcaattgtcgaagggtatcaaggccatcgaaacgtctttggcccaggctgcagcaaaagaagttaagaagggcaagaaggacgctgtcacagcagaggctgatgctgccgccattcgctctcgcatcactactggcagcgacttgggagcgctgacatcttgcgacttggtgtggaggcaattgtgga	3-hydroxyacyl-CoA- dehydrogenase	369	6	1.32506e-20	0.625
TAG biosynthesis	15731	tttcttatggatagatccctgtggctcaagtccttggggttcatcagtgcaacagtggtgtcttatgcggcattcagggcttggcaggcttctgtaatcgcaaagaagcggcgagctcttcctgatccgttgccggagttaccctcgcgagattgccaatggaagaagctacttgaatctgcggggaaggaggagtacgatgttgtggtgattgggggtgtgctaccggcgcgggggtggcgctggatgcggcgacacggggcctcaaaacggtgttggtggaggcccaggacttcagttgtggcacgtcctcacgatccacgaagctcatccacggcggagtgcggtacttgga	glycerol-3-phosphate dehydrogenase	355	20	7.48775e-17	0.87
	21263	gccagatgaggcttcttctacaaagattgttgctgtggctgctgaaattaacattccgattttatcttggactattctatcgtgaagttgacatcgttggatccgaaaatgtaccagcaacgggcccttgcattttcgtgggaaatcatcagaatcagttcgtggatgcggtgatgttgttcggatattccaaacgagatgtgggattcctcatggccgccaaatccttcaatagaatggttgtgggccagtttgcaaagctcatgaacgccatcgctgttgtaaggcc	glycerol-3-phosphate acyltransferase (GPAT)	289	20	1.96196e-18	0.692
	21589	gccagatgaggcttcttctacaaagattgttgctgtggctgctgaaattaacattccgattttatcttggactattctatcgcgaagttgacatcgttggatccgaaaaatgtaccagcaacgggcccttgcattttcgtgggaaatcatcagaatcagttcgtggatgcggtgatgttgttcggatattccaaacgagatgtgggattcctcatggccgccaaatccttcaatagaatggtcgtgggccagtttgcaaagctcatgaacgccatcgctgtgtaag	glycerol-3-phosphate acyltransferase	286	20	9.48841e-13	0.659
	14538	gggctagttttcttacgaacttgcgatgcttcaagttctatttatggtccttgggaccctccatatcgtcctcattttcttcggcatcttatttaattgcaatatcatgctcggcatcaccgccctgatcagacccattttcccgatggctttcatccgcttgcgtacaatcctcgctgagtcctttgggcgttgcatcatttggtggtgtcaagtcatcggaggcttggagatcacttattatggcgacatcgaggagctcgaaagactaaagccccgctgtgccctcatcatctccaatcatacctcccttgcggacgcccctattatttgggtggtggcggaccgcgtccgtgcttgtggaaaatgcgtgctgttgcaaag	1-acyl-sn-glycerol-3-phosphate acyltransferase (AGPAT)	384	20	9.03251e-07	0.468
	7090	attttttaaagggataaagccagacccggcacaaagaatggggaaattgtctttctacttcaacatgagcttgctcttcctcgcgagctttgtgatcactattgcccaatatacggtttggttgatattgggccccatttcaaggagcttaaatcgaaaggtacaaacttcattgcaaagaatttgggtggacacgagcgcttgcctcatcgtcccaacaaagttgatcatgtcgggcgacgaacccactcccgaggagccggccatcctaatttgtaaccatcaagttgatgcggattggtggtttatgtggtgttgggggaaggccttcaacaagcacggccacgtcaagatcatccttaaagacacattgaagtgggtgcccgtgctcggccaagg…	acyltransferase (1-acyl-sn-glycerol-3-phosphate acyltransferase)	417	20	3.61177e-23	0.5675
Fatty acid metabolism	22880	acacctcaatggagtggcagatgacggctcaggcctgctttgcgcgtgggtatccagtggccacagcatatgccagcctgggggaggaggccctacagtacagtctggaacagactgaagttacacacgtgattactgatgcagctctgatgccaacaatcgcaaaggttgtcggtcagttgccaaaggtctcgcatatcattttcacaagc	long-chain-fatty-acid---CoA ligase	212	20	9.54713e-16	0.6515
	2591	agttttcttgtctgcatgttctccattcttcgaagtgctgcgcaacgcccggcgattgtctgccgtgtccgccccatcattgccagtcacaagccacttctcctttgcaagtatgctacaatcccctcactgtacgcagacgtgcccattccggacgacatctctctcgcggattttgtgatccgaggcacctctgacttcggcgaccgtgtagccctcgtggatcacgtcagcggccggtctcttacatatcagcaggtggcggcacaggcccgaaatattgctggggcgttgcaagcgcggggcctccgaaagggggaagtgttcatggtccttagcccgaacgtgcccgagtttcccgtggcgtttctgggcattaccatggccgggggcatcgtg…	long-chain-fatty-acid---CoA ligase	433	20	2.34402e-24	0.6265
	36114	ttggcggttttgggggtcgagtatgaagggaggtaaatagggtcgacatcttggcaagaactgtcatcgaaaagtagcttgcagattcgaaaattagacccagcaatgattggttgacgtgcgcttcggatgctgcatggagcactacgatgaaatgaacgtggcccgtgtggcagcactgctggctggtatccctgacactgtaccaggtgtgacaatgaaccgcgtctgcacaagtgccatggaggctgtgcacaccagctacctgcagattgcgacaggtttctccgactgttgtgttgccggcggtgttgaggctatgagcaacggcccgtacatcgtccctaatg	acetyl-CoA acyltransferase	350	20	2.74311e-21	0.725
	200	cctaaaacacagaatgcagggtttgcgcagggtcgccattctttccgccgcacggacgcccattggcggttttgggggcagtatgaagggagtaaatgggtcacatcttggcaagactgtcatcgaaaaagtgcttgcagattcgaaaattgacccagcaatgattggtgacgtgcgcttcggatgctgcatggagcactacgatgaaatgaacgtggcccgtgtggcagcactgctggctggtatccctgacactgtaccaggtgtgacaatgaaccgcgtctgcacaagtgccatggaggctgtgcacaccagctacctgcagattgcgacaggtttctccgactgttgtgttgccggcggtgttgtggctatgagcaacggcccgtacatcg	acetyl-CoA thiolase	395	20	2.33538e-33	0.6315
	7204	tgatgtttctctccaacatgaggcgctgtttgcgacagatctcggcaccgagcgtccggtacattgccaccacgcaatcccttgtggagtggggcttgaacgaggagcagctgatgctggtccacaccgcaaaaaagtttgcggagtctgagattgccccgtttgcggcggagtgggatgaggccaagcatttcccaatcgaggtgttccagcaagctgccgacttgggctttggtggcatctacgtgagcgacccttatggcacagggctggggcgccttgaagccagcctcatctttgaacaatttgcgtgggcctgccccaccaccagcgctcacctcacaatccacaacatggtctgcgggatgatcgatcaattcggcaccgatgagcagaagg…	acyl- dehydrogenase	406	20	1.39095e-30	0.7095
	22712	ggacactatgatgaacgggttcggtcgtcgactccccagaatgttgctttcctcaaggcgtgcgtacagcacatccgtggggggatattttcaaccctacccctgatcacgaggcgttgcgccaaatggtctccaactttgtcgtcaatgaagtggagcctcaagcacaagagcacgaccggttggagaaattcaacatggagttgt	acyl- dehydrogenase	207	20	1.36328e-11	0.686
	33089	gggccatcaacaccgtgctaagccatggctccgatgaactgaaggcaaagtatcttgagaagatggttgatggcacttggactggcacaatgtgtttgacagaaccgcagggtggttccgaccttaatttagtcagtactaaagccgaaccgattggcgatgggaagtacaagatcaacggaacgaagatcttcatttcctgtggcgaacatgacatgacagagaacatcatccactgtgtccttgcccgattgcctgatgcgcccgcaggcaccagggggatctcgttgttcctggtccccaaacggaaggttgctgatgatggtgctgtgggggaactgaatggagcgaagattgggcgaatcgaggagaagatgggctgccatggatctagcactt…	acyl- dehydrogenase	409	20	3.28336e-64	0.768
	290	agcaccaccagcacaaaatgcagtctatttctcgttccgcggcatttcgcactgcgctccgcgcttactccaccggaatcacccgcgtgggtgtcgtgggcatgggactcatgggccatggtgtagcccaacaatcagccgcaagtggctacgaagtggtggccgtggacatcagcgccgatcaattgtcgaagggtatcaaggccatcgaaacgtctttggcccaggctgcagcaaaagaagttaagaagggcaagaaggacgctgtcacagcagaggctgatgctgccgccattcgctctcgcatcactactggcagcgacttgggagcgctgacatcttgcgacttggttgtggaggca	3-hydroxyacyl-CoA dehydrogenase	362	20	6.1253e-22	0.589
	35377	agcaccaccagcacaaaatgcagtctatttctcgttccgcggcatttcgcactgcgctccgcgcttactccaccggaatcacccgcgtgggtgtcgtgggcatgggactcatgggccatggtgtagcccaacaatcagccgcaagtggctacgaagtggtggccgtggacatcagcgccgatcaattgtcgaagggtatcaaggccatcgaaacgtctttggcccaggctgcagcaaaagaagttaagaagggcaagaaggacgctgtcacagcagaggctgatgctgccgccattcgctctcgcatcactactggcagcgacttgggagcgctgacatcttgcgacttggtgtggaggcaattgtgga	3-hydroxyacyl-CoA dehydrogenase	369	6	1.32506e-20	0.625
	20600	ccttcaccttcgcggccatcaaccggacgctcctacggcagatgctgcactacaaagaatggctgttcgagaagaagccaagcatcctcacaaagctttggggtgggctcgtgaagtacgggttcatgcaacagagtgtgcctgcgctatacacgtatcagggtgctctgcccaagcagccggtgccaagtattcgggccacatgtgacaagtacctgagcactgtcaagccactgctggagcccaaagagtacgatgtgatggtgcagcaggtgactcaattccagagcaatgagggcgcaagttgcagcgata	carnitine O-palmitoyltransferase	315	20	1.63171e-16	0.6065
	13976	gtggtgttggcatcattgctgcatgtgacatggcctttgcactcaattcttgttcatttggttttacggagtgcaaactggggctcattccagcagttatctccccatttgtcatgagcaagattgggcaggggcatgcgagccggtacttcctgactgctgagaggttcggaacagcagaggcccagaggattgggctcgtgcaagagtcatttcccaatctggaagcactggatgcagagattgaccgggttgttggggaaatctgccagaattcgccgcaggctatcatagagtgcaagaagctgatccgcacggtggatcaagatggcatgcagaacgaccccatgtcagtgcgtgggccggtgtgtgcgaagattgctactattcgag	enoyl-CoA hydratase	393	20	1.98101e-35	0.6775
	929	cttacaccactatgcctgtgactctgagaacccagcacttcatcaacaatgagtgggtgaactccgtgaacggtggaacccttgacaccatcaatccagccaccgaagaggtgttggcaacagtgcaggctgccgacaaggcagatgttgacattgccgttgctgcggccaagaaagcattcttctcttggcgtgatgttccaggcccaaagcgccgagatttgctcctgaaattggcagacttgattgatgaaaacaagcaagaacttgcagaatgggagagcaaggacaacggcaagcctgtcagtgttgcccgtgatgttgatgtcacgcttgcagctgagcacttccgctatttcgcaggt	aldehyde dehydrogenase (NAD+)	365	20	5.22786e-16	0.6785
